# Synaptic vesicle endocytosis deficits underlie GBA-linked cognitive dysfunction in Parkinson’s disease and Dementia with Lewy bodies

**DOI:** 10.1101/2024.10.23.619548

**Authors:** D J Vidyadhara, David Bäckström, Risha Chakraborty, Jiapeng Ruan, Jae-Min Park, Pramod K. Mistry, Sreeganga. S. Chandra

## Abstract

*GBA* is the major risk gene for Parkinson’s disease (PD) and Dementia with Lewy Bodies (DLB), two common α-synucleinopathies with cognitive deficits. We investigated the role of mutant *GBA* in cognitive decline by utilizing Gba (L444P) mutant, SNCA transgenic (tg), and Gba-SNCA double mutant mice. Notably, Gba mutant mice showed early cognitive deficits but lacked PD-like motor deficits or α-synuclein pathology. Conversely, SNCA tg mice displayed age-related motor deficits, without cognitive abnormalities. Gba-SNCA mice exhibited both cognitive decline and exacerbated motor deficits, accompanied by greater cortical phospho-α-synuclein pathology, especially in layer 5 neurons. Single-nucleus RNA sequencing of the cortex uncovered synaptic vesicle (SV) endocytosis defects in excitatory neurons of Gba mutant and Gba-SNCA mice, via robust downregulation of genes regulating SV cycle and synapse assembly. Immunohistochemistry and electron microscopy validated these findings. Our results indicate that Gba mutations, while exacerbating pre-existing α-synuclein aggregation and PD-like motor deficits, contribute to cognitive deficits through α-synuclein-independent mechanisms, involving dysfunction in SV endocytosis.
