## Supplementary table 4 for "Synaptic vesicle endocytosis deficits underlie GBA-linked cognitive dysfunction in Parkinson’s disease and Dementia with Lewy bodies"

### Sheet: Downreg pthws, Gba vs WT
ExN1
GO:0048488 synaptic vesicle endocytosis Syp/Actg1/Actb
GO:0140238 presynaptic endocytosis Syp/Actg1/Actb
GO:0099173 postsynapse organization Ctnnd2/Hspa8/Actb/Arc
ExN2
GO:0098742 cell-cell adhesion via plasma-membrane adhesion molecules Nlgn1/Pcdh15/Nrg1/Nptn/Robo1
GO:0099003 vesicle-mediated transport in synapse Nlgn1/Grm8/Nrg1/Actb/Arc
GO:0031503 protein-containing complex localization Nlgn1/Nrg1/Nptn/Dlg2/Arc
ExN3
GO:0007042 lysosomal lumen acidification Atp6v0c
GO:0048102 autophagic cell death Atp6v0c
GO:0035751 regulation of lysosomal lumen pH Atp6v0c
InN1
GO:0050808 synapse organization Ctnnd2/Magi2/Actb/Mdga2/Adgrl3/Lrfn5/Lrrc4c/Il1rapl1
GO:0099560 synaptic membrane adhesion Magi2/Mdga2/Lrfn5/Lrrc4c
GO:0098742 cell-cell adhesion via plasma-membrane adhesion molecules Magi2/Mdga2/Adgrl3/Lrfn5/Lrrc4c/Il1rapl1
InN2
GO:0030111 regulation of Wnt signaling pathway Ctnnd2/Nlk/Prkn/Cthrc1/Atp6ap2/Atp6v0c
GO:0016055 Wnt signaling pathway Ctnnd2/Nlk/Prkn/Cthrc1/Atp6ap2/Atp6v0c
GO:0198738 cell-cell signaling by wnt Ctnnd2/Nlk/Prkn/Cthrc1/Atp6ap2/Atp6v0c
InN3
GO:1903829 positive regulation of cellular protein localization Nptn/Ogt/Dpp10/Erbb4/Prkd1
GO:2001222 regulation of neuron migration Nrg3/Erbb4/Unc5d
GO:0005547 phosphatidylinositol-3,4,5-trisphosphate binding Hcn1/Ogt
InN4
GO:0007409 axonogenesis Nfib/Kif5c/Lrrc4c/Trpc5/Cntn5/Cdh11/Actb/Unc5c/Col25a1/Chl1/Unc5d
GO:0007416 synapse assembly Cntn5/Gabrb2/Pclo/Ptprd/Grid2/Lingo2/Erbb4
GO:0098742 cell-cell adhesion via plasma-membrane adhesion molecules Lrrc4c/Cntn5/Cdh11/Tenm1/Ptprd/Unc5d/Grid2
Oligo
GO:0050773 regulation of dendrite development Csmd3/Sgk1
GO:0016358 dendrite development Csmd3/Sgk1
GO:0060717 chorion development Htra1
Oligo2
GO:1900182 positive regulation of protein localization to nucleus Ogt/Prkd1
GO:0031058 positive regulation of histone modification Ogt/Prkd1
GO:0034329 cell junction assembly Ctnnd2/Mdga2/Actb
OPC
GO:0099560 synaptic membrane adhesion Lrrc4c
GO:0050770 regulation of axonogenesis Lrrc4c
GO:0098742 cell-cell adhesion via plasma-membrane adhesion molecules Lrrc4c
Astro
GO:0002691 regulation of cellular extravasation Plcb1/Pdgfd/Chst2
GO:0097501 stress response to metal ion Mt2/Mt1
GO:0045123 cellular extravasation Plcb1/Pdgfd/Chst2
MG
GO:0098883 synapse pruning C1qc/C1qa/C1qb
GO:2000807 regulation of synaptic vesicle clustering Picalm/Magi2/Bcl2l1
GO:0030276 clathrin binding Picalm/Bcl2l1/Aftph

### Sheet: Downreg pthws, Gba-SNCA vs WT 
ExN1
GO:0099504 synaptic vesicle cycle Btbd9/Prkcg/Actb/Calm1/Cacna1a
GO:0099003 vesicle-mediated transport in synapse Btbd9/Prkcg/Actb/Calm1/Cacna1a
GO:0006457 protein folding Hspa5/Hsp90ab1/Calr/Hsp90b1
ExN2
GO:0099504 synaptic vesicle cycle Actg1/Pacsin1/Unc13a/Cacna1a/Calm1
GO:0099003 vesicle-mediated transport in synapse Actg1/Pacsin1/Unc13a/Cacna1a/Calm1
GO:0048488 synaptic vesicle endocytosis Actg1/Pacsin1/Calm1
ExN3
GO:0022836 gated channel activity Cacna1a/Gria4
GO:0035249 synaptic transmission, glutamatergic Cacna1a/Gria4
GO:1903169 regulation of calcium ion transmembrane transport Cacna1a/Npsr1
InN1
GO:0097027 ubiquitin-protein transferase activator activity Ring1
GO:0009086 methionine biosynthetic process Mri1
GO:2000288 positive regulation of myoblast proliferation Malat1
InN2
GO:0006418 tRNA aminoacylation for protein translation Yars/Cars/Lars2/Dalrd3/Nars/Sars
GO:0043039 tRNA aminoacylation Yars/Cars/Lars2/Dalrd3/Nars/Sars
GO:0043038 amino acid activation Yars/Cars/Lars2/Dalrd3/Nars/Sars
InN3
GO:0051017 actin filament bundle assembly Arhgef10l/Hsp90b1/Stmn1
GO:0061572 actin filament bundle organization Arhgef10l/Hsp90b1/Stmn1
GO:0051082 unfolded protein binding Hsp90b1/Calr
InN4
GO:0006418 tRNA aminoacylation for protein translation Lars2/Dalrd3
GO:0043039 tRNA aminoacylation Lars2/Dalrd3
GO:0043038 amino acid activation Lars2/Dalrd3
Oligo
GO:0071902 positive regulation of protein serine/threonine kinase activity Akap6/Hsp90ab1
GO:0017038 protein import Pex5l/Hsp90ab1
GO:0048588 developmental cell growth Akap6/Hsp90ab1
Oligo2
GO:0009755 hormone-mediated signaling pathway Calr/Slc27a1
GO:0097027 ubiquitin-protein transferase activator activity Ring1
GO:0006646 phosphatidylethanolamine biosynthetic process Slc27a1
OPC
GO:0106019 phosphatidylinositol-4,5-bisphosphate phosphatase activity Inpp4b
GO:0046838 phosphorylated carbohydrate dephosphorylation Inpp4b
GO:0071545 inositol phosphate catabolic process Inpp4b
Astro
GO:0006520 cellular amino acid metabolic process Dalrd3/Lars2/Ivd
GO:0006418 tRNA aminoacylation for protein translation Dalrd3/Lars2
GO:0043039 tRNA aminoacylation Dalrd3/Lars2
MG
GO:1902235 regulation of endoplasmic reticulum stress-induced intrinsic apoptotic signaling pathway Ptpn1/Serinc3
GO:0070059 intrinsic apoptotic signaling pathway in response to endoplasmic reticulum stress Ptpn1/Serinc3
GO:1905897 regulation of response to endoplasmic reticulum stress Ptpn1/Serinc3

### Sheet: Upreg pthws, Gba vs WT
ExN1
GO:0000375 RNA splicing, via transesterification reactions Son/Prpf4b/Ddx5/Snrnp70/Srrm2
GO:0000377 RNA splicing, via transesterification reactions with bulged adenosine as nucleophile Son/Prpf4b/Ddx5/Snrnp70/Srrm2
GO:0000398 mRNA splicing, via spliceosome Son/Prpf4b/Ddx5/Snrnp70/Srrm2
ExN2
GO:0008380 RNA splicing Son/Prpf4b/Ddx5/Snrnp70/Zranb2/Rbfox3/Srrm2
GO:0046332 SMAD binding Ddx5/Sav1
GO:0000377 RNA splicing, via transesterification reactions with bulged adenosine as nucleophile Son/Prpf4b/Ddx5/Snrnp70/Rbfox3/Srrm2
ExN3
GO:0035845 photoreceptor cell outer segment organization Ahi1
GO:0046548 retinal rod cell development Ahi1
GO:0004693 cyclin-dependent protein serine/threonine kinase activity Cdk8
InN1
GO:0008380 RNA splicing Son/Zranb2/Prpf4b/Malat1/Ddx5/Rnpc3/Paxbp1/Srrm2/Ddx17/Clk4/Hnrnpa1/Snrnp70/Acin1/Ddx46/Pnn
GO:0006397 mRNA processing Son/Zranb2/Prpf4b/Malat1/Ddx5/Rnpc3/Paxbp1/Srrm2/Ddx17/Hnrnpa1/Dhx36/Snrnp70/Acin1/Ddx46/Pnn
GO:0000375 RNA splicing, via transesterification reactions Son/Prpf4b/Malat1/Ddx5/Rnpc3/Paxbp1/Srrm2/Ddx17/Hnrnpa1/Snrnp70/Acin1/Ddx46
InN2
GO:0008380 RNA splicing Son/Zranb2/Prpf4b/Snrnp70/Pnn/Ddx5/Malat1/Paxbp1/Ddx17/Clk4/Srrm2/Acin1/Habp4/Rnpc3/Ddx46
GO:0006397 mRNA processing Son/Zranb2/Prpf4b/Snrnp70/Pnn/Ddx5/Malat1/Paxbp1/Ddx17/Srrm2/Acin1/Habp4/Rnpc3/Ddx46
GO:0000375 RNA splicing, via transesterification reactions Son/Prpf4b/Snrnp70/Ddx5/Malat1/Paxbp1/Ddx17/Srrm2/Acin1/Rnpc3/Ddx46
InN3
GO:0008380 RNA splicing Son/Ddx5/Ivns1abp/Paxbp1/Snrnp70
GO:0000375 RNA splicing, via transesterification reactions Son/Ddx5/Paxbp1/Snrnp70
GO:0008970 phospholipase A1 activity Lpl
InN4
GO:0031346 positive regulation of cell projection organization Tenm3/Auts2/Pla2g3/Gprc5b/Camk1d/Lrrc7/Ahi1/Negr1/Il1rapl1/Zeb2/Apc
GO:0022843 voltage-gated cation channel activity Kcnb2/Cacna1c/Kcnd2/Kcnj3/Snap25
GO:0150063 visual system development Tenm3/Meis2/Pbx1/Pbx3/Cacna1c/Meis1/Ahi1/Zeb1/Zeb2/Apc
Oligo
GO:0032412 regulation of ion transmembrane transporter activity Pde4b/Hecw2
GO:0022898 regulation of transmembrane transporter activity Pde4b/Hecw2
GO:0071871 response to epinephrine Pde4b
Oligo2
GO:0008380 RNA splicing Son/Srrm2/Clk4/Ddx5/Prpf4b
GO:0000375 RNA splicing, via transesterification reactions Son/Srrm2/Ddx5/Prpf4b
GO:0000377 RNA splicing, via transesterification reactions with bulged adenosine as nucleophile Son/Srrm2/Ddx5/Prpf4b
OPC
GO:0006418 tRNA aminoacylation for protein translation Lars2
GO:0043039 tRNA aminoacylation Lars2
GO:0043038 amino acid activation Lars2
Astro
GO:0022604 regulation of cell morphogenesis Eps8/Myo10/Prex1/Macf1
GO:0000375 RNA splicing, via transesterification reactions Son/Rbfox1/Srrm2
GO:0000377 RNA splicing, via transesterification reactions with bulged adenosine as nucleophile Son/Rbfox1/Srrm2
MG
GO:0010038 response to metal ion Gatm/Gphn
GO:0098953 receptor diffusion trapping Gphn
GO:0098970 postsynaptic neurotransmitter receptor diffusion trapping Gphn

### Sheet: Upreg pthws, Gba-SNCA vs WT 
ExN1
GO:1903169 regulation of calcium ion transmembrane transport Thy1/Asph/Prnp/Atp1b1
GO:0038063 collagen-activated tyrosine kinase receptor signaling pathway Col4a1/Col4a2
GO:0038065 collagen-activated signaling pathway Col4a1/Col4a2
ExN2
GO:0051893 regulation of focal adhesion assembly Thy1/Epha3/Tek
GO:0090109 regulation of cell-substrate junction assembly Thy1/Epha3/Tek
GO:0150116 regulation of cell-substrate junction organization Thy1/Epha3/Tek
ExN3
GO:0000281 mitotic cytokinesis Son
GO:0061640 cytoskeleton-dependent cytokinesis Son
GO:0048024 regulation of mRNA splicing, via spliceosome Son
InN1
GO:0007018 microtubule-based movement Ubb/Stard9/Dynlt1b/Hnrnpu
GO:0007214 gamma-aminobutyric acid signaling pathway Cacnb4/Gabrb2
GO:0045600 positive regulation of fat cell differentiation Sav1/Hnrnpu
InN2
GO:0032266 phosphatidylinositol-3-phosphate binding Pla2g4e/Snx13
GO:0050854 regulation of antigen receptor-mediated signaling pathway Thy1/Cd81/Prnp
GO:0035091 phosphatidylinositol binding Thy1/Pla2g4e/Snx13
InN3
GO:0007218 neuropeptide signaling pathway Tac1/Penk/Pcsk1n
GO:0140448 signaling receptor ligand precursor processing Mme/Pcsk1n
GO:0007611 learning or memory Tac1/Ppp1r1b/Mme/Kcnab1
InN4
GO:0051604 protein maturation Pcsk1n/Tspan5/Scg5/Ctsl
GO:0016486 peptide hormone processing Pcsk1n/Scg5
GO:0140448 signaling receptor ligand precursor processing Pcsk1n/Scg5
Oligo
GO:0040013 negative regulation of locomotion Thy1/Apod/Sema3d/Adipor2
GO:0030336 negative regulation of cell migration Thy1/Apod/Adipor2
GO:2000146 negative regulation of cell motility Thy1/Apod/Adipor2
Oligo2
GO:0050854 regulation of antigen receptor-mediated signaling pathway Thy1/Prnp/Slc39a10
GO:1902430 negative regulation of amyloid-beta formation Prnp/Rtn1
GO:1902992 negative regulation of amyloid precursor protein catabolic process Prnp/Rtn1
OPC
GO:0034116 positive regulation of heterotypic cell-cell adhesion Thy1
GO:0070571 negative regulation of neuron projection regeneration Thy1
GO:0046549 retinal cone cell development Thy1
Astro
GO:0001540 amyloid-beta binding Cst3/Clu/Prnp/Apoe/Itm2c
GO:0097006 regulation of plasma lipoprotein particle levels Apoe/Abca1/Gpld1/Pla2g7
GO:0043113 receptor clustering Thy1/Cd81/Apoe/Slc7a11
MG
GO:0000149 SNARE binding Cacna1a/Picalm
GO:0035091 phosphatidylinositol binding Thy1/Picalm
GO:0007409 axonogenesis Thy1/Cacna1a/Picalm
